# Histolytics: A Panoptic Spatial Analysis Framework for Interpretable Histopathology

**DOI:** 10.1101/2025.08.26.672346

**Authors:** Oskari Lehtonen, Niko Nordlund, Shams Salloum, Ilkka Kalliala, Anni Virtanen, Sampsa Hautaniemi

## Abstract

Quantifying spatial organization in hematoxylin and eosin (H&E)–stained whole-slide images (WSIs) is essential for uncovering tissue-level patterns relevant to pathology. We present Histolytics, an open-source, scalable Python framework for interpretable, WSI-scale histopathological analysis. Histolytics integrates panoptic segmentation with spatial querying, morphological profiling, and graph-based analytics to enable high-resolution, quantitative characterization of nuclei, tissue compartments, and the extracellular matrix (ECM). Designed to align with diagnostic reasoning, Histolytics supports segmentation with state-of-the-art deep learning models and provides modular tools for extracting biologically grounded features across entire WSIs. By leveraging spatially contextualized measurements at cellular and tissue levels, Histolytics addresses a critical gap in explainable computational pathology, offering an interpretable alternative or complement to black-box predictive models. The framework is compatible with the broader Python data science ecosystem and includes extensive documentation and pretrained models to promote widespread adoption.
