## Supplementary Table 1 for "Histolytics: A Panoptic Spatial Analysis Framework for Interpretable Histopathology"

### Sheet: Sheet1
Package	Histolytics	TIAtoolbox	SlideFlow	PathML	SquidPY	SCIMAP	HIPS	PHARAOH	HistomicsTK
Histopathology Focus	Yes	Yes	Yes	Yes	No	No	Yes	Yes	Yes
WSI I/O	Yes	Yes	Yes	Yes	Yes	Yes	Yes	Yes	Yes
Panoptic Segmentation	Yes	Yes	No	No	No	No	Yes	No	No
Multiple Panoptic Model Architectures	Yes	No	No	No	No	No	No	No	No
Panoptic Model Training Utilities	Yes	Yes	No	No	No	No	Yes	No	No
Panoptic Model Benchmarking	Yes	No	No	No	No	No	Yes	No	No
Pre-trained panoptic models	Yes	Yes	No	No	No	No	Yes	No	No
Panoptic segmentation mask merging	Yes	No	No	No	No	No	No	No	No
Foundation Model Backbones	Yes	Yes	Yes	No	No	No	No	No	No
WSI-level Panoptic Segmentation	Yes	Yes	No	No	No	No	Yes	No	No
Spatial Querying	Yes	Yes	No	No	No	No	No	NA	Yes
Spatial Partitioning	Yes	No	No	No	Yes	No	No	NA	No
Nuclear Features
Morphometrics	Yes	No	No	No	Yes	No	Yes	Yes	Yes
Intensity Features	Yes	No	No	No	Yes	No	Yes	Yes	Yes
Textural Features	Yes	No	No	No	Yes	No	Yes	Yes	Yes
Gradient Features	No	No	No	No	No	No	No	No	Yes
FSD Features	No	No	No	No	No	No	No	No	Yes
Chromatin Distribution Features	Yes	No	No	No	No	No	Yes	No	No
Stromal Features
Collagen Fiber Features	Yes	No	No	No	No	No	Yes	No	No
Stromal ECM Intensity Features	Yes	No	No	No	No	No	Yes	No	No
Nuclei Graph Features
Interaction Features	Yes	No	No	No	Yes	Yes	Yes	Yes	Yes
Graph Features	Yes (with external package)	No	No	No	Yes	Yes	No	No	No
Nuclei Neighborhood Features
Neighborhood Summary Statistics	Yes	No	No	No	Yes	Yes	Yes	Yes	Yes
Neighborhood Distance Statistics	Yes	No	No	No	Yes	No	Yes	No	Yes
Neighborhood Diversity Statistics	Yes	No	No	No	No	No	No	No	No
Neighborhood Clustering Features	Yes	No	No	No	No	No	Yes	No	Yes
Nuclei Spatial Clustering
Spatial Clustering	Yes	No	No	No	Yes	Yes	No	No	No
Cluster Centrography Features	Yes	No	No	No	Yes	Yes	No	No	No
Visualization
static	Yes	Yes	Yes	No	Yes	Yes	No	NA	Yes
interactive	Yes (with external tools)	Yes	Yes	No	Yes	Yes	No	NA	Yes
Documentation
API Reference	Yes	Yes	Yes	Yes	Yes	Yes	No	No	Yes
Tutorials	Yes	Yes	Yes	Yes	Yes	Yes	No	Yes	Yes
Unit Tests	Yes	Yes	Yes	Yes	Yes	Yes	No	NA	Yes
PyPI package	Yes	Yes	Yes	Yes	Yes	Yes	No	No	Yes
Open Source	Yes	Yes	Yes	Yes	Yes	Yes	Yes	No	Yes
Framework	Python	Python	Python	Python	Python	Python	Python	NA	Python
