## Supplementary Table 2 for "Histolytics: A Panoptic Spatial Analysis Framework for Interpretable Histopathology"

### Sheet: SlideReader Formats
Backend	Vendor	File suffix
OpenSlide	Aperio	.svs, .tif
OpenSlide	DICOM	.dcm
OpenSlide	Hamamatsu	.ndpi, .vms, .vmu
OpenSlide	Leica	.scn
OpenSlide	MIRAX	.mrxs
OpenSlide	Philips	.tiff
OpenSlide	Sakura	.svslide
OpenSlide	Trestle	.tif
OpenSlide	Ventana	.bif, .tif
OpenSlide	Zeiss	.czi
OpenSlide	Generic tiled TIFF	.tif
cuCIM	Aperio	.svs
cuCIM	Philips	.tiff
cuCIM	Generic tiled TIFF	.tiff
BioIO	Zeiss	.czi
BioIO	Deltavision	.dv
BioIO	ImageIO	https://imageio.readthedocs.io/en/stable/formats/index.html
BioIO	Leica	.lif
BioIO	Nikon microscope	.nd2
BioIO	OME TIFF	.ome.tiff
BioIO	OME tiled TIFF	.ome.tiff
BioIO	ZARR	.zarr
BioIO	3i Slidebook	.sld
BioIO	Generic tiled TIFF	.tiff
BioIO	Bioformats	https://bio-formats.readthedocs.io/en/stable/supported-formats.html

### Sheet: Loss Functions
Segmentation Loss Functions	Spectral Decoupling	Label Smoothing	Spatially Varying Label Smoothing	Class Weighting	Mask Weighting	Edge Weighting
Binary Cross Entropy Loss	TRUE	TRUE	TRUE	TRUE	TRUE	TRUE
Cross Entropy Loss	TRUE	TRUE	TRUE	TRUE	TRUE	TRUE
Symmetric Cross Entropy Loss	TRUE	TRUE	TRUE	TRUE	TRUE	TRUE
Structural Similarity Index	FALSE	FALSE	FALSE	FALSE	FALSE	FALSE
DICE Loss	TRUE	TRUE	TRUE	TRUE	TRUE	TRUE
Tversky Loss	TRUE	TRUE	TRUE	TRUE	TRUE	TRUE
Focal Loss	TRUE	TRUE	TRUE	TRUE	TRUE	TRUE
IoU Loss	TRUE	TRUE	TRUE	TRUE	TRUE	TRUE
Mean Absolute Error Loss	TRUE	FALSE	FALSE	FALSE	TRUE	TRUE
Mean Squared Error Loss	TRUE	TRUE	TRUE	TRUE	TRUE	TRUE

### Sheet: Benchmarking Metrics
Segmentation Type	Metric
Instance	Panoptic Quality (PQ)
Instance	Segmentation Quality (SQ)
Instance	Detection Quality (DQ)
Instance	Average Precision (AP)
Instance	Aggregated Jaccard Index (AJI)
Instance	DICE2
Semantic	Intersection over Union (IoU)
Semantic	DICE
Semantic	F1-score
Semantic	Accuracy
Semantic	Sensitivity
Semantic	Specificity

### Sheet: Graph Algorithms
Method	Algorithm
Distance Based	Distband
Distance Based	KNN
Distance Based	Kernel
Triangulation Based	Delaunay
Triangulation Based	Gabriel
Triangulation Based	Relative Neighborhood
Triangulation Based	Voronoi
Contiguity	Fuzzy Contiguity

### Sheet: Nuclear Features
Feature Type	Metric	Description
Morphology	Major Axis Length	The major axis is the (x,y) endpoints of the longest line that can be drawn through the object. Major axis length is the pixel distance between the major-axis endpoints
Morphology	Major Axis Angle	Major axis angle is the angle of the major axis with respect to the x-axis
Morphology	Minor Axis Length	The minor axis is the (x,y) endpoints of the longest line that can be drawn through the object whilst remaining perpendicular with the major-axis. Minor axis length is the pixel distance between the minor-axis endpoints
Morphology	Minor Axis Angle	Minor axis angle is the angle of the minor axis with respect to the x-axis.
Morphology	Compactness	Compactness is defined as the ratio of the area of an object to the area of a circle with the same perimeter. A circle is the most compact shape. Objects that are elliptical or have complicated, irregular (not smooth) boundaries have larger compactness.
Morphology	Circularity	Circularity (sometimes roundness) is the ratio of the area of an object to the area of a circle with the same convex perimeter. Circularity equals 1 for a circular object and less than 1 for non-circular objects. Note that circularity is insensitive to irregular boundaries.
Morphology	Convexity	Convexity is the relative amount that an object differs from a convex object. Convexity is defined by computing the ratio of the perimeter of an object's convex hull to the perimeter of the object itself. This will take the value of 1 for a convex object, and will be less than 1 if the object is not convex, such as one having an irregular boundary.
Morphology	Solidity	Solidity measures the density of an object. It is defined as the ratio of the area of an object to the area of a convex hull of the object. A value of 1 signifies a solid object, and a value less than 1 will signify an object having an irregular boundary, or containing holes.
Morphology	Elongation	Elongation is the ratio between the length and width of the object bounding box. If the ratio is equal to 1, the object is roughly square or circularly shaped. As the ratio decreases from 1, the object becomes more elongated
Morphology	Eccentricity	Eccentricity (sometimes ellipticity) measures how far the object is from an ellipse. It is defined as the ratio of the length of the minor axis to the length of the major axis of an object. The closer the object is to an ellipse, the closer the eccentricity is to 1
Morphology	Fractal Dimension	The fractal dimension is the rate at which the perimeter of an object increases as the measurement scale is reduced. The fractal dimension produces a single numeric value that summarizes the irregularity of "roughness" of the feature boundary.
Morphology	Sphericity	Sphericity measures how close an object is to the shape of a “sphere”. It is defined as the ratio of the radius of the minimum inscribing circle to the radius of the minimum bounding circle.
Morphology	Shape Index	The inverse of circularity
Morphology	Rectangularity	Rectangularity is the ratio of the object to the area of the minimum bounding rectangle. Rectangularity has a value of 1 for perfectly rectangular object.
Morphology	Squareness	Squareness is a measure of how close an object is to a square.
Morphology	Equivalent Rectangular Index	Equivalent rectangluar index is the deviation of a polygon from an equivalent rectangle.
Morphology	Area	Area of polygon
Pixel Intensity (Grayscale and RGB)	Min Intensity	The lowest pixel intensity value found within the nucleus.
Pixel Intensity (Grayscale and RGB)	Max Intensity	The highest pixel intensity value found within the nucleus.
Pixel Intensity (Grayscale and RGB)	Mean Intensity	The average pixel intensity value of all pixels within the nucleus.
Pixel Intensity (Grayscale and RGB)	Median Intensity	The middle pixel intensity value of all pixels within the nucleus when sorted.
Pixel Intensity (Grayscale and RGB)	Standard deviation of Intensity	A measure of the spread or dispersion of pixel intensity values around the mean within the nucleus.
Pixel Intensity (Grayscale and RGB)	Intensity Quantiles	Divides the range of pixel intensity values into specific equal parts to show distribution (e.g., 25th, 50th, and 75th percentiles).
Pixel Intensity (Grayscale and RGB)	Mean Median Difference	The absolute difference between the mean and median intensity, which can indicate the skewness of the intensity distribution.
Pixel Intensity (Grayscale and RGB)	Mean Absolute Deviation (MAD)	A robust measure of dispersion showing the average absolute difference between each pixel's intensity and the mean intensity.
Pixel Intensity (Grayscale and RGB)	Inter Quartile Range (IQR)	A robust measure of statistical dispersion, representing the range of the middle 50% of pixel intensity values.
Pixel Intensity (Grayscale and RGB)	Skewness	: A measure of the asymmetry of the pixel intensity distribution. A positive value indicates a long tail to the right, while a negative value indicates a long tail to the left.
Pixel Intensity (Grayscale and RGB)	Kurtosis	A measure of the "tailedness" of the pixel intensity distribution, indicating how much of the data is in the tails versus the center.
Pixel Intensity (Grayscale and RGB)	Histogram Energy	Measures the uniformity of the pixel intensity distribution, with a higher value indicating more concentrated intensity values.
Pixel Intensity (Grayscale and RGB)	Histogram Entropy	Measures the randomness or complexity of the pixel intensity distribution, with a higher value indicating a more chaotic or varied intensity pattern.
Chromatin Distribution	Chromatin Clump Area	The total area occupied by condensed chromatin clumps within the nucleus.
Chromatin Distribution	Chromatin Clump to Nuclei Proportion	The ratio of the total chromatin clump area to the total nuclear area, indicating how much of the nucleus is occupied by condensed chromatin.
Chromatin Distribution	Number of Chromatin Clumps	The count of individual condensed chromatin clumps identified within the nucleus.
Chromatin Distribution	Chromatin Clump To Nuclei Boundary Proportion	The proportion of the chromatin clump area that overlaps with the nuclear boundary, used to measure whether chromatin is distributed around the edges of the nucleus instead of the middle.
Chromatin Distribution	Chromatin Clump Manders Colocalization Coefficient	A measure of the degree of overlap between the pixel intensities of the chromatin clumps and pixel intensities of the full nucleus, showing the proportion of chromatin clump intensity to total nucleus intensity.
Texture	GLCM Contrast	Measures the local variations in the nuclear texture, with a higher value indicating more pronounced differences in intensity between a pixel and its neighbors.
Texture	GLCM Dissimilarity	A measure of the difference in intensity between a pixel and its neighbors, with a higher value indicating a less uniform texture.
Texture	GLCM Homogeneity	Measures how close the distribution of elements in the GLCM is to the GLCM diagonal, with a high value indicating a more uniform nuclear texture.
Texture	GLCM Angular Second Moment (ASM)	Measures the uniformity and orderliness of the nuclear texture, with a higher value indicating a more uniform and less complex pattern.
Texture	GLCM Energy	The square root of the Angular Second Moment (ASM), which also measures the uniformity of the nuclear texture.
Texture	CLCM Correlation	Measures the linear dependency of pixel intensities in the nuclear texture, with a high value indicating a more predictable or organized pattern.
Texture	GLCM Mean	The average of all normalized pixel intensities in the GLCM, which can be interpreted as the overall brightness of the nuclear texture.
Texture	GLCM Variance	Measures the spread of pixel intensities in the GLCM, with a high value indicating a wider range of intensity values in the nuclear texture.
Texture	GLCM Std	The standard deviation of the GLCM pixel intensities, which is the square root of the variance and also measures the spread of values.
Texture	GLCM Entropy	Measures the randomness and complexity of the nuclear texture, with a higher value indicating a more random and chaotic pattern.

### Sheet: Stromal Features
Feature Type	Metric Name	Description
Collagen Fiber	Tortuosity	A measure of how convoluted or winding a collagen fiber is, indicating its deviation from a straight line.
Collagen Fiber	Orientation	The primary direction or alignment of the collagen fiber in relation to a fixed axis.
Collagen Fiber	Length	The total measured length of the segmented collagen fiber.
Collagen Fiber	Average Turning Angle	The average angle of change in direction along the collagen fiber, quantifying its curvature.
Collagen Fiber	Major Axis Length	The length of the longest axis of the collagen fiber, representing its longest dimension.
Collagen Fiber	Major Axis Angle	The angle of the longest axis of the collagen fiber relative to a fixed reference axis.
Collagen Fiber	Minor Axis Length	The length of the shortest axis of the collagen fiber, perpendicular to the major axis.
Collagen Fiber	Minor Axis Angle	The angle of the shortest axis of the collagen fiber relative to a fixed reference axis.
Pixel Intensity (Eosin & Hematoxylin Stains)	Min Intensity	The lowest pixel intensity value of the specified stain (e.g., eosin or hematoxylin) within the stromal or ECM region.
Pixel Intensity (Eosin & Hematoxylin Stains)	Max Intensity	The highest pixel intensity value of the specified stain (e.g., eosin or hematoxylin) within the stromal or ECM region.
Pixel Intensity (Eosin & Hematoxylin Stains)	Mean Intensity	The average pixel intensity value of the specified stain (e.g., eosin or hematoxylin) across all pixels within the stromal or ECM region.
Pixel Intensity (Eosin & Hematoxylin Stains)	Median Intensity	The middle pixel intensity value of the specified stain (e.g., eosin or hematoxylin) across all pixels within the stromal or ECM region when sorted.
Pixel Intensity (Eosin & Hematoxylin Stains)	Standard deviation of Intensity	A measure of the spread or dispersion of pixel intensity values of the specified stain (e.g., eosin or hematoxylin) around the mean within the stromal or ECM region.
Pixel Intensity (Eosin & Hematoxylin Stains)	Intensity Quantiles	Divides the range of pixel intensity values of the specified stain (e.g., eosin or hematoxylin) into specific equal parts to show distribution.
Pixel Intensity (Eosin & Hematoxylin Stains)	Mean Median Difference	The absolute difference between the mean and median intensity of the specified stain (e.g., eosin or hematoxylin), which can indicate the skewness of the intensity distribution.
Pixel Intensity (Eosin & Hematoxylin Stains)	Mean Absolute Deviation (MAD)	A robust measure of dispersion showing the average absolute difference between each pixel's intensity and the mean intensity of the specified stain (e.g., eosin or hematoxylin).
Pixel Intensity (Eosin & Hematoxylin Stains)	Inter Quartile Range (IQR)	A robust measure of statistical dispersion, representing the range of the middle 50% of pixel intensity values of the specified stain (e.g., eosin or hematoxylin).
Pixel Intensity (Eosin & Hematoxylin Stains)	Skewness	A measure of the asymmetry of the pixel intensity distribution of the specified stain (e.g., eosin or hematoxylin).
Pixel Intensity (Eosin & Hematoxylin Stains)	Kurtosis	A measure of the "tailedness" of the pixel intensity distribution of the specified stain (e.g., eosin or hematoxylin), indicating how much of the data is in the tails versus the center.
Pixel Intensity (Eosin & Hematoxylin Stains)	Histogram Energy	Measures the uniformity of the pixel intensity distribution of the specified stain (e.g., eosin or hematoxylin), with a higher value indicating more concentrated intensity values.
Pixel Intensity (Eosin & Hematoxylin Stains)	Histogram Entropy	Measures the randomness or complexity of the pixel intensity distribution of the specified stain (e.g., eosin or hematoxylin), with a higher value indicating a more chaotic or varied intensity pattern.

### Sheet: Neighborhood Features
Feature Type	Metric Name	Description
Summary Statistic	Neighborhood Sum	The sum of a specified feature (e.g., area, intensity) for all neighboring nuclei.
Summary Statistic	Neighborhood mean	The average value of a specified feature across all neighboring nuclei.
Summary Statistic	Neighborhood Median	The median value of a specified feature across all neighboring nuclei.
Summary Statistic	Neighborhood Min	The minimum value of a specified feature found among all neighboring nuclei.
Summary Statistic	Neighborhood Max	The maximum value of a specified feature found among all neighboring nuclei.
Summary Statistic	Neighborhood Standard Deviation	A measure of the spread or dispersion of a specified feature's values among the neighboring nuclei.
Summary Statistic	Neighborhood Variance	A measure of the spread of a specified feature's values among the neighboring nuclei, calculated as the square of the standard deviation.
Distance Summary	Sum of Neighborhood Distances	The sum of the distances from the central nucleus to all of its neighbors.
Distance Summary	Mean of Neighborhood Distances	The average distance from the central nucleus to all of its neighbors.
Distance Summary	Median of Neighborhood Distances	The median distance from the central nucleus to all of its neighbors.
Distance Summary	Min of Neighborhood Distances	The minimum distance from the central nucleus to any of its neighbors.
Distance Summary	Max of Neighborhood Distances	The maximum distance from the central nucleus to any of its neighbors.
Distance Summary	Standard Deviation of Neighborhood Distances	A measure of the spread or dispersion of the distances from the central nucleus to all its neighbors.
Distance Summary	Variance of Neighborhood Distances	A measure of the spread of distances from the central nucleus to all its neighbors, calculated as the square of the standard deviation.
Diversity	Simpson Index	The Simpson Index measures the probability that two randomly selected nuclei from the neighborhood will have the same value for a given feature. A higher value indicates a less diverse neighborhood for that feature.
Diversity	Shannon Entropy	Shannon Entropy quantifies the uncertainty or randomness of a given feature's values within a neighborhood. A higher value indicates greater diversity and a more even distribution of those values.
Diversity	Gini Coefficient	The Gini Coefficient measures the inequality of a given feature's values within a neighborhood. A value of 0 represents perfect equality, while a value of 1 represents maximum inequality or concentration of that feature's value.
Diversity	Theil Index	The Theil Index is another measure of inequality in the distribution of a given feature's values. Like the Gini coefficient, a value of 0 means perfect equality, but it is more sensitive to differences at the extremes of the distribution.

### Sheet: Clustering & Cluster Features
Spatial Clustering Algorithms
DBSCAN
OPTICS
HDBSCAN
ADBSCAN
Cluster Features	Description
Area	The total physical area covered by the hull of the cluster of nuclei.
Dispersion	A measure of how spread out the nuclei are within a cluster. It quantifies the degree to which a cluster is tightly packed or loosely arranged.
Size	The number of individual nuclei contained within the cluster.
Orientation	A measure of the directionality of the cluster, indicating if the nuclei are aligned along a particular axis.
Distance to Specified Tissue	The shortest distance from the cluster to the boundary of a specific, user-defined tissue region.

### Sheet: All Features
Supported Graph Algorithms	Contiguity Type
Distband	Distance Based
KNN	Distance Based
Kernel	Distance Based
Delaunay	Triangulation Based
Gabriel	Triangulation Based
Relative Neighborhood	Triangulation Based
Voronoi	Triangulation Based
Fuzzy Contiguity	Contiguity
Nuclear Features	Feature Type
Major Axis Length	Morphology
Major Axis Angle	Morphology
Minor Axis Length	Morphology
Minor Axis Angle	Morphology
Compactness	Morphology
Circularity	Morphology
Convexity	Morphology
Solidity	Morphology
Elongation	Morphology
Eccentricity	Morphology
Fractal Dimension	Morphology
Sphericity	Morphology
Shape Index	Morphology
Rectangularity	Morphology
Squareness	Morphology
Equivalent Rectangular Index	Morphology
Area	Morphology
Min Intensity	Pixel Intensity (Grayscale and RGB)
Max Intensity	Pixel Intensity (Grayscale and RGB)
Mean Intensity	Pixel Intensity (Grayscale and RGB)
Median Intensity	Pixel Intensity (Grayscale and RGB)
Standard deviation of Intensity	Pixel Intensity (Grayscale and RGB)
Intensity Quantiles	Pixel Intensity (Grayscale and RGB)
Mean Median Difference	Pixel Intensity (Grayscale and RGB)
Mean Absolute Deviation (MAD)	Pixel Intensity (Grayscale and RGB)
Inter Quartile Range (IQR)	Pixel Intensity (Grayscale and RGB)
Skewness	Pixel Intensity (Grayscale and RGB)
Kurtosis	Pixel Intensity (Grayscale and RGB)
Histogram Energy	Pixel Intensity (Grayscale and RGB)
Histogram Entropy	Pixel Intensity (Grayscale and RGB)
Chromatin Clump Area	Chromatin Distribution
Chromatin Clump to Nuclei Proportion	Chromatin Distribution
Number of Chromatin Clumps	Chromatin Distribution
Chromatin Clump To Nuclei Boundary Prop	Chromatin Distribution
Chromatin Clump Manders Colocalization	Chromatin Distribution
GLCM Contrast	Texture
GLCM Dissimilarity	Texture
GLCM Homogeneity	Texture
GLCM Angular Second Moment (ASM)	Texture
GLCM Energy	Texture
CLCM Correlation	Texture
GLCM Mean	Texture
GLCM Variance	Texture
GLCM Std	Texture
GLCM Entropy	Texture
Stromal Features	Feature Type
Tortuosity	Collagen Fiber
Orientation	Collagen Fiber
Length	Collagen Fiber
Average Turning Angle	Collagen Fiber
Major Axis Length	Collagen Fiber
Major Axis Angle	Collagen Fiber
Minor Axis Length	Collagen Fiber
Minor Axis Angle	Collagen Fiber
Min Intensity	Pixel Intensity (Eosin & Hematoxylin Stains)
Max Intensity	Pixel Intensity (Eosin & Hematoxylin Stains)
Mean Intensity	Pixel Intensity (Eosin & Hematoxylin Stains)
Median Intensity	Pixel Intensity (Eosin & Hematoxylin Stains)
Standard deviation of Intensity	Pixel Intensity (Eosin & Hematoxylin Stains)
Intensity Quantiles	Pixel Intensity (Eosin & Hematoxylin Stains)
Mean Median Difference	Pixel Intensity (Eosin & Hematoxylin Stains)
Mean Absolute Deviation (MAD)	Pixel Intensity (Eosin & Hematoxylin Stains)
Inter Quartile Range (IQR)	Pixel Intensity (Eosin & Hematoxylin Stains)
Skewness	Pixel Intensity (Eosin & Hematoxylin Stains)
Kurtosis	Pixel Intensity (Eosin & Hematoxylin Stains)
Histogram Energy	Pixel Intensity (Eosin & Hematoxylin Stains)
Histogram Entropy	Pixel Intensity (Eosin & Hematoxylin Stains)
Neighborhood Features	Feature Type
Neighborhood Sum	Summary Statistic
Neighborhood mean	Summary Statistic
Neighborhood Median	Summary Statistic
Neighborhood Min	Summary Statistic
Neighborhood Max	Summary Statistic
Neighborhood Standard Deviation	Summary Statistic
Neighborhood Variance	Summary Statistic
Sum of Neighborhood Distances	Distance Summary
Mean of Neighborhood Distances	Distance Summary
Median of Neighborhood Distances	Distance Summary
Min of Neighborhood Distances	Distance Summary
Max of Neighborhood Distances	Distance Summary
Standard Deviation of Neighborhood Distances	Distance Summary
Variance of Neighborhood Distances	Distance Summary
Simpson Index	Diversity
Shannon Entropy	Diversity
Gini Coefficient	Diversity
Theil Index	Diversity
Spatial Clustering Algorithms
DBSCAN
OPTICS
HDBSCAN
ADBSCAN
Cluster Features
Area
Dispersion
Size
Orientation
Distance to Specified Tissue
Segmentation Evaluation Metrics	Segmentation Type
Panoptic Quality (PQ)	Instance
Segmentation Quality (SQ)	Instance
Detection Quality (DQ)	Instance
Average Precision (AP)	Instance
Aggregated Jaccard Index (AJI)	Instance
DICE2	Instance
Intersection over Union (IoU)	Semantic
DICE	Semantic
F1-score	Semantic
Accuracy	Semantic
Sensitivity	Semantic
Specificity	Semantic
Segmentation Loss Functions
Binary Cross Entropy Loss
Cross Entropy Loss
Symmetric Cross Entropy Loss
Structural Similarity Index
DICE Loss
Tversky Loss
Focal Loss
IoU Loss
Mean Absolute Error Loss
Mean Squared Error Loss
Supported WSI I/O Backends	Supported Vendors
OpenSlide	Aperio (.svs, .tif)
OpenSlide	DICOM (.dcm)
OpenSlide	Hamamatsu (.ndpi, .vms, .vmu)
OpenSlide	Leica (.scn)
OpenSlide	MIRAX (.mrxs)
OpenSlide	Philips (.tiff)
OpenSlide	Sakura (.svslide)
OpenSlide	Trestle (.tif)
OpenSlide	Ventana (.bif, .tif)
OpenSlide	Zeiss (.czi)
OpenSlide	Generic tiled TIFF (.tif)
cuCIM	Aperio (.svs, .tif)
cuCIM	Philips (.tiff)
cuCIM	Generic tiled TIFF (.tiff)
BioIO	Zeiss (.czi)
BioIO	Deltavision (.dv)
BioIO	ImageIO (https://imageio.readthedocs.io/en/stable/formats/index.html)
BioIO	Leica (.lif)
BioIO	Nikon microscope (.nd2)
BioIO	OME TIFF (.ome.tiff)
BioIO	OME tiled TIFF (.ome.tiff)
BioIO	ZARR (.zarr)
BioIO	3i Slidebook (.sld)
BioIO	Generic tiled TIFF (.tiff)
BioIO	Bioformats (https://bio-formats.readthedocs.io/en/stable/supported-formats.html)
